# Multi-locus CRISPRi targeting with a single truncated guide RNA

**DOI:** 10.1101/2023.10.20.563306

**Authors:** Molly M Moore, Siddarth Wekhande, Robbyn Issner, Alejandro Collins, Yanjing Liu, Nauman Javed, Jason D Buenrostro, Charles B Epstein, Eugenio Mattei, John G Doench, Bradley E Bernstein, Noam Shoresh, Fadi J Najm

**Author notes:** These authors contributed equally to this work (Molly M Moore, Siddarth Wekhande).

## Abstract

A critical goal in functional genomics is evaluating which non-coding elements contribute to gene expression, cellular function, and disease. Functional characterization remains a challenge due to the abundance and complexity of candidate elements. Here, we develop a CRISPRi-based approach for multi-locus screening of putative transcription factor binding sites with a single truncated guide. A truncated guide with hundreds of sequence match sites can reliably disrupt enhancer activity, which expands the targeting scope of CRISPRi while maintaining repressive efficacy. We screen over 13,000 possible CTCF binding sites with 24 guides at 10 nucleotides in spacer length. These truncated guides direct CRISPRi-mediated deposition of repressive H3K9me3 marks and disrupt transcription factor binding at most sequence match target sites. This approach is valuable for elucidating functional transcription factor binding motifs or other repeated genomic sequences and is easily implementable with existing tools.
