## Supplementary_Tables for "Multi-locus CRISPRi targeting with a single truncated guide RNA": SuppTable_2_Guides.xlsx

### Sheet: sgRNAs
ID	Base Pairing	Guide Sequence	Top Oligo	Bottom Oligo	Notes
Safe Harbor	g[20nt]	GCTAAAGTTGTCATTGATTT	caccgGCTAAAGTTGTCATTGATTT	aaacAAATCAATGACAACTTTAGCc
sgCD81i-1	21nt	GGCCTGGCAGGATGCGCGGTG	caccGGCCTGGCAGGATGCGCGGTG	aaacCACCGCGCATCCTGCCAGGCC
	20nt		caccGCCTGGCAGGATGCGCGGTG	aaacCACCGCGCATCCTGCCAGGCC
	g[18nt]		caccgCTGGCAGGATGCGCGGTG	aaacCACCGCGCATCCTGCCAGc
	g[17nt]		caccgTGGCAGGATGCGCGGTG	aaacCACCGCGCATCCTGCCAc
	g[16nt]		caccgGGCAGGATGCGCGGTG	aaacCACCGCGCATCCTGCCc
	16nt		caccGGCAGGATGCGCGGTG	aaacCACCGCGCATCCTGCC
	15nt		caccGCAGGATGCGCGGTG	aaacCACCGCGCATCCTGC
	g[13nt]		caccgAGGATGCGCGGTG	aaacCACCGCGCATCCTc
	g[12nt]		caccgGGATGCGCGGTG	aaacCACCGCGCATCCc
	12nt		caccGGATGCGCGGTG	aaacCACCGCGCATCC
	11nt		caccGATGCGCGGTG	aaacCACCGCGCATC
	g[9nt]		gccgtctcgcaccgTGCGCGGTGgtttcgagacggc	gccgtctcgaaacCACCGCGCAcggtgcgagacggc	Cloned with golden gate due to short length
	g[8nt]		gccgtctcgcaccgGCGCGGTGgtttcgagacggc	gccgtctcgaaacCACCGCGCcggtgcgagacggc	Cloned with golden gate due to short length
sgCD81i-2	20nt	GCAGCCCTCCACTCCCATGG	caccGCAGCCCTCCACTCCCATGG	aaacCCATGGGAGTGGAGGGCTGC
	17nt		caccGCCCTCCACTCCCATGG	aaacCCATGGGAGTGGAGGGG
	g[13nt]		caccgTCCACTCCCATGG	aaacCCATGGGAGTGGAc
	g[10nt]		caccgACTCCCATGG	aaacCCATGGGAGTc
sgCD81i-3	g[20nt]	AGAGAGCGAGCGCGCAACGG	caccgAGAGAGCGAGCGCGCAACGG	aaacCCGTTGCGCGCTCGCTCTCTc
	17nt		caccGAGCGAGCGCGCAACGG	aaacCCGTTGCGCGCTCGCTC
	g[13nt]		caccGAGCGCGCAACGG	aaacCCGTTGCGCGCTC
	11nt		caccGCGCGCAACGG	aaacCCGTTGCGCGC
sgCD81-KO-1	g[20nt]	GTTGACAAAGCCCCAGATGC	caccgGTTGACAAAGCCCCAGATGC	aaacGCATCTGGGGCTTTGTCAACc
	20nt		caccGTTGACAAAGCCCCAGATGC	aaacGCATCTGGGGCTTTGTCAAC
	g[18nt]		caccgTGACAAAGCCCCAGATGC	aaacGCATCTGGGGCTTTGTCAc
	g[17nt]		caccgGACAAAGCCCCAGATGC	aaacGCATCTGGGGCTTTGTCc
	17nt		caccGACAAAGCCCCAGATGC	aaacGCATCTGGGGCTTTGTC
	g[15nt]		caccgCAAAGCCCCAGATGC	aaacGCATCTGGGGCTTTGc
sgCD81-KO-2	g[20nt]	GCGCCCAACACCTTCTATGT	caccgGCGCCCAACACCTTCTATGT	aaacACATAGAAGGTGTTGGGCGCc
	20nt		caccGCGCCCAACACCTTCTATGT	aaacACATAGAAGGTGTTGGGCGC
	g[18nt]		caccgGCCCAACACCTTCTATGT	aaacACATAGAAGGTGTTGGGCc
	18nt		caccGCCCAACACCTTCTATGT	aaacACATAGAAGGTGTTGGGC
	g[16nt]		caccgCCAACACCTTCTATGT	aaacACATAGAAGGTGTTGGc
	g[15nt]		caccgCAACACCTTCTATGT	aaacACATAGAAGGTGTTGc
EPB41_locus_PU.1	g[20nt]	AAAAGTTGAGACTGACAAAG	caccgAAAAGTTGAGACTGACAAAG	aaacCTTTGTCAGTCTCAACTTTTc
	g[13nt]		caccgGAGACTGACAAAG	aaacCTTTGTCAGTCTCc
	11nt		caccGACTGACAAAG	aaacCTTTGTCAGTC
EPB41_locus_SP1	21nt	GGAACAGACAGGTTGGGGGCG	caccGGAACAGACAGGTTGGGGGCG	aaacCGCCCCCAACCTGTCTGTTCC
	g[13nt]		caccgCAGGTTGGGGGCG	aaacCGCCCCCAACCTGc
	11nt		caccGGTTGGGGGCG	aaacCGCCCCCAACC
EPB41_locus_YY1	21nt	CTTGAGGTGGGTGATAAAGA	caccGCTTGAGGTGGGTGATAAAGA	aaacTCTTTATCACCCACCTCAAGC
	14nt		caccGTGGGTGATAAAGA	aaacTCTTTATCACCCAC
	11nt		caccGGTGATAAAGA	aaacTCTTTATCACC
EPB41_locus_NR2	g[20nt]	ATAGAGGGTGTGAAGGTGAC	caccgATAGAGGGTGTGAAGGTGAC	aaacGTCACCTTCACACCCTCTATc
	14nt		caccGGTGTGAAGGTGAC	aaacGTCACCTTCACACC
	11nt		caccGTGAAGGTGAC	aaacGTCACCTTCAC
EPB41_validation_enh1	g[20nt]	GCTTCAGATGGGCTTGAGGT	caccgGCTTCAGATGGGCTTGAGGT	aaacACCTCAAGCCCATCTGAAGCc	Gasperini et al. Cell 2019
EPB41_validation_enh2	21nt	ACAGGATAAGGAATTCCTGG	caccgACAGGATAAGGAATTCCTGG	aaacCCAGGAATTCCTTATCCTGTc	Gasperini et al. Cell 2019
EPB41_validation_enh3	g[20nt]	GGAGGTCCAGGCCTTCTCAG	caccgGGAGGTCCAGGCCTTCTCAG	aaacCTGAGAAGGCCTGGACCTCCc	Gasperini et al. Cell 2019
EPB41_promoter	21nt	ATTCTGGAATTCGGGACCGC	caccGATTCTGGAATTCGGGACCGC	aaacGCGGTCCCGAATTCCAGAATC
CTCF_10nt_sg4			caccgTGCCATCTAC	aaacGTAGATGGCAc
CTCF_gaag[sg4]			caccgaagTGCCATCTAC	aaacGTAGATGGCActtc
CTCF_10nt_sg8			caccgTGCCACCTAG	aaacCTAGGTGGCAc

### Sheet: CTCF library
No.	Name	Top Oligo	Bottom Oligo
1	CTCF_10nt_sg1	caccgTGCCCCCTAC	aaacGTAGGGGGCAc
2	CTCF_10nt_sg2	caccgTGCCCTCTAC	aaacGTAGAGGGCAc
3	CTCF_10nt_sg3	caccgTGCCCCCTTC	aaacGAAGGGGGCAc
4	CTCF_10nt_sg4	caccgTGCCATCTAC	aaacGTAGATGGCAc
5	CTCF_10nt_sg5	caccgTGCCCCCTTG	aaacCAAGGGGGCAc
6	CTCF_10nt_sg6	caccgTGCCCCCTAG	aaacCTAGGGGGCAc
7	CTCF_10nt_sg7	caccgTGCCACCTAC	aaacGTAGGTGGCAc
8	CTCF_10nt_sg8	caccgTGCCACCTAG	aaacCTAGGTGGCAc
9	CTCF_10nt_sg9	caccgTGCCATCTTC	aaacGAAGATGGCAc
10	CTCF_10nt_sg10	caccgTGCCCTCTTG	aaacCAAGAGGGCAc
11	CTCF_10nt_sg11	caccgTGCCACCTTC	aaacGAAGGTGGCAc
12	CTCF_10nt_sg12	caccgTGCCCTCTTC	aaacGAAGAGGGCAc
13	CTCF_10nt_sg13	caccgTGCCATCTGG	aaacCCAGATGGCAc
14	CTCF_10nt_sg14	caccgTGCCATCTAG	aaacCTAGATGGCAc
15	CTCF_10nt_sg15	caccgTGCCATCTTG	aaacCAAGATGGCAc
16	CTCF_10nt_sg16	caccgTGCCCTCTAG	aaacCTAGAGGGCAc
17	CTCF_10nt_sg17	caccgTGCCACCTTG	aaacCAAGGTGGCAc
18	CTCF_10nt_sg18	caccgTGCCCCCTGC	aaacGCAGGGGGCAc
19	CTCF_10nt_sg19	caccgTGCCACCTGG	aaacCCAGGTGGCAc
20	CTCF_10nt_sg20	caccgTGCCATCTGC	aaacGCAGATGGCAc
21	CTCF_10nt_sg21	caccgTGCCCCCTGG	aaacCCAGGGGGCAc
22	CTCF_10nt_sg22	caccgTGCCCTCTGG	aaacCCAGAGGGCAc
23	CTCF_10nt_sg23	caccgTGCCACCTGC	aaacGCAGGTGGCAc
24	CTCF_10nt_sg24	caccgTGCCCTCTGC	aaacGCAGAGGGCAc
25	CTCF_1_10nt+A	caccgATGCCCCCTAC	aaacGTAGGGGGCATc
26	CTCF_1_10nt+T	caccgTTGCCCCCTAC	aaacGTAGGGGGCAAc
27	CTCF_1_10nt+G	caccgGTGCCCCCTAC	aaacGTAGGGGGCACc
28	CTCF_1_10nt+C	caccgCTGCCCCCTAC	aaacGTAGGGGGCAGc
29	CTCF_2_10nt+A	caccgATGCCCTCTAC	aaacGTAGAGGGCATc
30	CTCF_2_10nt+T	caccgTTGCCCTCTAC	aaacGTAGAGGGCAAc
31	CTCF_2_10nt+G	caccgGTGCCCTCTAC	aaacGTAGAGGGCACc
32	CTCF_2_10nt+C	caccgCTGCCCTCTAC	aaacGTAGAGGGCAGc
33	CTCF_3_10nt+A	caccgATGCCCCCTTC	aaacGAAGGGGGCATc
34	CTCF_3_10nt+T	caccgTTGCCCCCTTC	aaacGAAGGGGGCAAc
35	CTCF_3_10nt+G	caccgGTGCCCCCTTC	aaacGAAGGGGGCACc
36	CTCF_3_10nt+C	caccgCTGCCCCCTTC	aaacGAAGGGGGCAGc
37	CTCF_4_10nt+A	caccgATGCCATCTAC	aaacGTAGATGGCATc
38	CTCF_4_10nt+T	caccgTTGCCATCTAC	aaacGTAGATGGCAAc
39	CTCF_4_10nt+G	caccgGTGCCATCTAC	aaacGTAGATGGCACc
40	CTCF_4_10nt+C	caccgCTGCCATCTAC	aaacGTAGATGGCAGc
41	CTCF_5_10nt+A	caccgATGCCCCCTTG	aaacCAAGGGGGCATc
42	CTCF_5_10nt+T	caccgTTGCCCCCTTG	aaacCAAGGGGGCAAc
43	CTCF_5_10nt+G	caccgGTGCCCCCTTG	aaacCAAGGGGGCACc
44	CTCF_5_10nt+C	caccgCTGCCCCCTTG	aaacCAAGGGGGCAGc
45	CTCF_6_10nt+A	caccgATGCCCCCTAG	aaacCTAGGGGGCATc
46	CTCF_6_10nt+T	caccgTTGCCCCCTAG	aaacCTAGGGGGCAAc
47	CTCF_6_10nt+G	caccgGTGCCCCCTAG	aaacCTAGGGGGCACc
48	CTCF_6_10nt+C	caccgCTGCCCCCTAG	aaacCTAGGGGGCAGc
49	CTCF_7_10nt+A	caccgATGCCACCTAC	aaacGTAGGTGGCATc
50	CTCF_7_10nt+T	caccgTTGCCACCTAC	aaacGTAGGTGGCAAc
51	CTCF_7_10nt+G	caccgGTGCCACCTAC	aaacGTAGGTGGCACc
52	CTCF_7_10nt+C	caccgCTGCCACCTAC	aaacGTAGGTGGCAGc
53	CTCF_8_10nt+A	caccgATGCCACCTAG	aaacCTAGGTGGCATc
54	CTCF_8_10nt+T	caccgTTGCCACCTAG	aaacCTAGGTGGCAAc
55	CTCF_8_10nt+G	caccgGTGCCACCTAG	aaacCTAGGTGGCACc
56	CTCF_8_10nt+C	caccgCTGCCACCTAG	aaacCTAGGTGGCAGc
57	CTCF_9_10nt+A	caccgATGCCATCTTC	aaacGAAGATGGCATc
58	CTCF_9_10nt+T	caccgTTGCCATCTTC	aaacGAAGATGGCAAc
59	CTCF_9_10nt+G	caccgGTGCCATCTTC	aaacGAAGATGGCACc
60	CTCF_9_10nt+C	caccgCTGCCATCTTC	aaacGAAGATGGCAGc
61	CTCF_10_10nt+A	caccgATGCCCTCTTG	aaacCAAGAGGGCATc
62	CTCF_10_10nt+T	caccgTTGCCCTCTTG	aaacCAAGAGGGCAAc
63	CTCF_10_10nt+G	caccgGTGCCCTCTTG	aaacCAAGAGGGCACc
64	CTCF_10_10nt+C	caccgCTGCCCTCTTG	aaacCAAGAGGGCAGc
65	CTCF_11_10nt+A	caccgATGCCACCTTC	aaacGAAGGTGGCATc
66	CTCF_11_10nt+T	caccgTTGCCACCTTC	aaacGAAGGTGGCAAc
67	CTCF_11_10nt+G	caccgGTGCCACCTTC	aaacGAAGGTGGCACc
68	CTCF_11_10nt+C	caccgCTGCCACCTTC	aaacGAAGGTGGCAGc
69	CTCF_12_10nt+A	caccgATGCCCTCTTC	aaacGAAGAGGGCATc
70	CTCF_12_10nt+T	caccgTTGCCCTCTTC	aaacGAAGAGGGCAAc
71	CTCF_12_10nt+G	caccgGTGCCCTCTTC	aaacGAAGAGGGCACc
72	CTCF_12_10nt+C	caccgCTGCCCTCTTC	aaacGAAGAGGGCAGc
73	CTCF_13_10nt+A	caccgATGCCATCTGG	aaacCCAGATGGCATc
74	CTCF_13_10nt+T	caccgTTGCCATCTGG	aaacCCAGATGGCAAc
75	CTCF_13_10nt+G	caccgGTGCCATCTGG	aaacCCAGATGGCACc
76	CTCF_13_10nt+C	caccgCTGCCATCTGG	aaacCCAGATGGCAGc
77	CTCF_14_10nt+A	caccgATGCCATCTAG	aaacCTAGATGGCATc
78	CTCF_14_10nt+T	caccgTTGCCATCTAG	aaacCTAGATGGCAAc
79	CTCF_14_10nt+G	caccgGTGCCATCTAG	aaacCTAGATGGCACc
80	CTCF_14_10nt+C	caccgCTGCCATCTAG	aaacCTAGATGGCAGc
81	CTCF_15_10nt+A	caccgATGCCATCTTG	aaacCAAGATGGCATc
82	CTCF_15_10nt+T	caccgTTGCCATCTTG	aaacCAAGATGGCAAc
83	CTCF_15_10nt+G	caccgGTGCCATCTTG	aaacCAAGATGGCACc
84	CTCF_15_10nt+C	caccgCTGCCATCTTG	aaacCAAGATGGCAGc
85	CTCF_16_10nt+A	caccgATGCCCTCTAG	aaacCTAGAGGGCATc
86	CTCF_16_10nt+T	caccgTTGCCCTCTAG	aaacCTAGAGGGCAAc
87	CTCF_16_10nt+G	caccgGTGCCCTCTAG	aaacCTAGAGGGCACc
88	CTCF_16_10nt+C	caccgCTGCCCTCTAG	aaacCTAGAGGGCAGc
89	CTCF_17_10nt+A	caccgATGCCACCTTG	aaacCAAGGTGGCATc
90	CTCF_17_10nt+T	caccgTTGCCACCTTG	aaacCAAGGTGGCAAc
91	CTCF_17_10nt+G	caccgGTGCCACCTTG	aaacCAAGGTGGCACc
92	CTCF_17_10nt+C	caccgCTGCCACCTTG	aaacCAAGGTGGCAGc
93	CTCF_18_10nt+A	caccgATGCCCCCTGC	aaacGCAGGGGGCATc
94	CTCF_18_10nt+T	caccgTTGCCCCCTGC	aaacGCAGGGGGCAAc
95	CTCF_18_10nt+G	caccgGTGCCCCCTGC	aaacGCAGGGGGCACc
96	CTCF_18_10nt+C	caccgCTGCCCCCTGC	aaacGCAGGGGGCAGc
97	CTCF_19_10nt+A	caccgATGCCACCTGG	aaacCCAGGTGGCATc
98	CTCF_19_10nt+T	caccgTTGCCACCTGG	aaacCCAGGTGGCAAc
99	CTCF_19_10nt+G	caccgGTGCCACCTGG	aaacCCAGGTGGCACc
100	CTCF_19_10nt+C	caccgCTGCCACCTGG	aaacCCAGGTGGCAGc
101	CTCF_20_10nt+A	caccgATGCCATCTGC	aaacGCAGATGGCATc
102	CTCF_20_10nt+T	caccgTTGCCATCTGC	aaacGCAGATGGCAAc
103	CTCF_20_10nt+G	caccgGTGCCATCTGC	aaacGCAGATGGCACc
104	CTCF_20_10nt+C	caccgCTGCCATCTGC	aaacGCAGATGGCAGc
105	CTCF_21_10nt+A	caccgATGCCCCCTGG	aaacCCAGGGGGCATc
106	CTCF_21_10nt+T	caccgTTGCCCCCTGG	aaacCCAGGGGGCAAc
107	CTCF_21_10nt+G	caccgGTGCCCCCTGG	aaacCCAGGGGGCACc
108	CTCF_21_10nt+C	caccgCTGCCCCCTGG	aaacCCAGGGGGCAGc
109	CTCF_22_10nt+A	caccgATGCCCTCTGG	aaacCCAGAGGGCATc
110	CTCF_22_10nt+T	caccgTTGCCCTCTGG	aaacCCAGAGGGCAAc
111	CTCF_22_10nt+G	caccgGTGCCCTCTGG	aaacCCAGAGGGCACc
112	CTCF_22_10nt+C	caccgCTGCCCTCTGG	aaacCCAGAGGGCAGc
113	CTCF_23_10nt+A	caccgATGCCACCTGC	aaacGCAGGTGGCATc
114	CTCF_23_10nt+T	caccgTTGCCACCTGC	aaacGCAGGTGGCAAc
115	CTCF_23_10nt+G	caccgGTGCCACCTGC	aaacGCAGGTGGCACc
116	CTCF_23_10nt+C	caccgCTGCCACCTGC	aaacGCAGGTGGCAGc
117	CTCF_24_10nt+A	caccgATGCCCTCTGC	aaacGCAGAGGGCATc
118	CTCF_24_10nt+T	caccgTTGCCCTCTGC	aaacGCAGAGGGCAAc
119	CTCF_24_10nt+G	caccgGTGCCCTCTGC	aaacGCAGAGGGCACc
120	CTCF_24_10nt+C	caccgCTGCCCTCTGC	aaacGCAGAGGGCAGc
121	CTCF_promoter_1	caccgCAGGCTCAGACACAAAATGG	aaacCCATTTTGTGTCTGAGCCTGc
122	CTCF_promoter_2	caccgGCACGGTTTAATCGCTCCAC	aaacGTGGAGCGATTAAACCGTGCc
123	CTCF_promoter_3	caccgCAAAGAAGCAGCTCCGCGCA	aaacTGCGCGGAGCTGCTTCTTTGc
124	CTCF_promoter_4	caccgGCTCAGACACAAAATGGCGG	aaacCCGCCATTTTGTGTCTGAGCc
125	CTCF_promoter_5	caccgCCCATCGTGACACCTAGAGG	aaacCCTCTAGGTGTCACGATGGGc
126	CTCF_promoter_6	caccgGCCGCCTCTAGGTGTCACGA	aaacTCGTGACACCTAGAGGCGGCc
127	CTCF_promoter_7	caccgCGCGAAACCTCCTCCACCCC	aaacGGGGTGGAGGAGGTTTCGCGc
128	CTCF_promoter_8	caccgCGCCTCTAGGTGTCACGATG	aaacCATCGTGACACCTAGAGGCGc
129	CTCF_promoter_9	caccgGGTGTGGCGCGGAGGTAAGG	aaacCCTTACCTCCGCGCCACACCc
130	CTCF_promoter_10	caccgAGGTTTCGCGGGCCGCCTCT	aaacAGAGGCGGCCCGCGAAACCTc
131	CTCF_promoter_11	caccgCGGGGTGGAGGAGGTTTCGC	aaacGCGAAACCTCCTCCACCCCGc
132	CTCF_promoter_12	caccgGGGTGTGGCGCGGAGGTAAG	aaacCTTACCTCCGCGCCACACCCc
133	CTCF_promoter_13	caccgTGGAGCGATTAAACCGTGCG	aaacCGCACGGTTTAATCGCTCCAc
134	CTCF_promoter_14	caccgCCACAGGCTCAGACACAAAA	aaacTTTTGTGTCTGAGCCTGTGGc
135	CTCF_promoter_15	caccgGCGCGGAGCTGCTTCTTTGG	aaacCCAAAGAAGCAGCTCCGCGCc
136	CTCF_promoter_16	caccgGCGGTGCAGTGCGCCTGCGT	aaacACGCAGGCGCACTGCACCGCc
137	CTCF_promoter_17	caccgGGCCCCGGCAGCGCCGACGC	aaacGCGTCGGCGCTGCCGGGGCCc
138	CTCF_promoter_18	caccgCGTGCGCGGAGCTGCTTCTT	aaacAAGAAGCAGCTCCGCGCACGc
139	CTCF_promoter_19	caccgAGCTGCTTCTTTGGCGGCAG	aaacCTGCCGCCAAAGAAGCAGCTc
140	CTCF_promoter_20	caccgTGCTTCTTTGGCGGCAGCGG	aaacCCGCTGCCGCCAAAGAAGCAc
141	SafeHarbor_2	caccgGTAACCAAGAGTCAGGACTG	aaacCAGTCCTGACTCTTGGTTACc
142	SafeHarbor_4	caccgGGATCTTATAATCTAGTTAT	aaacATAACTAGATTATAAGATCCc
143	SafeHarbor_5	caccgGTTAATGCCTTGGTCAAATG	aaacCATTTGACCAAGGCATTAACc
144	SafeHarbor_7	caccgGCTAAAGTTGTCATTGATTT	aaacAAATCAATGACAACTTTAGCc
145	SafeHarbor_9	caccgGGAACGTAGGTAATAAGGTC	aaacGACCTTATTACCTACGTTCCc
146	SafeHarbor_12	caccgGTCAGCATTAAACATGCTTA	aaacTAAGCATGTTTAATGCTGACc
147	SafeHarbor_13	caccgGTGAAAGTTCTCATCTTCTT	aaacAAGAAGATGAGAACTTTCACc
148	SafeHarbor_14	caccgGCATGAGAAGAGGAGATTGA	aaacTCAATCTCCTCTTCTCATGCc
149	SafeHarbor_16	caccgGCCCTGTCTGTATCCAGTCC	aaacGGACTGGATACAGACAGGGCc
150	SafeHarbor_17	caccgGGGATCTTTCAGTGTAGGTA	aaacTACCTACACTGAAAGATCCCc
151	SafeHarbor_18	caccgGATTCTGTATAATGGAAATC	aaacGATTTCCATTATACAGAATCc
152	SafeHarbor_19	caccgGACATGTCCTAATTGTATGG	aaacCCATACAATTAGGACATGTCc
153	SafeHarbor_21	caccgGCAATATGATCTCATTTGTG	aaacCACAAATGAGATCATATTGCc
154	SafeHarbor_22	caccgGAGTTTAGAGGTTTGAGATT	aaacAATCTCAAACCTCTAAACTCc
155	SafeHarbor_24	caccgGTTATGCCAACACATTTGTA	aaacTACAAATGTGTTGGCATAACc
