## Supplementary_Tables for "Multi-locus CRISPRi targeting with a single truncated guide RNA": SuppTable_3_CTCF_screen.xlsx

### Sheet: 5.CellLines
Guide Name	HEK293_RepA_LFC	HEK293_RepB_LFC	HEK293_RepC_LFC	HEK293_RepA_Z	HEK293_RepB_Z	HEK293_RepC_Z	A375_RepA_LFC	A375_RepB_LFC	A375_RepC_LFC	A375_RepA_Z	A375_RepB_Z	A375_RepC_Z	MV4-11_RepA_LFC	MV4-11_RepB_LFC	MV4-11_RepC_LFC	MV4-11_RepA_Z	MV4-11_RepB_Z	MV4-11_RepC_Z	K562_RepA_LFC	K562_RepB_LFC	K562_RepC_LFC	K562_RepA_Z	K562_RepB_Z	K562_RepC_Z	Jurkat_RepA_LFC	Jurkat_RepB_LFC	Jurkat_RepC_LFC	Jurkat_RepA_Z	Jurkat_RepB_Z	Jurkat_RepC_Z
CTCF_10nt_sg1	0.146339	0.325337	0.0643785	0.398395	0.918384	0.362478	-0.318464	-0.186147	-0.0900343	-1.45481	-1.01731	-0.79234	0.433318	0.281546	0.249098	1.51493	0.995888	0.934717	-0.376399	0.0802469	0.637527	-1.26865	0.721938	1.76488	0.0613682	0.404321	-0.118952	0.288626	1.6112	-0.36212
CTCF_10nt_sg2	-0.51461	-0.49505	-0.750882	-1.99912	-1.91398	-2.05544	-1.0661	-1.385	-1.36563	-3.87846	-5.026	-5.43092	0.0114055	0.257906	-0.113087	-0.0322975	0.904286	-0.436861	-0.774146	-3.40385	-1.73801	-2.35943	-3.99264	-5.55467	-0.0829189	-0.401618	-0.300469	-0.280035	-1.43243	-1.02432
CTCF_10nt_sg3	0.212613	0.117402	0.0643068	0.638798	0.200493	0.362265	-0.128294	-0.0402793	-0.285227	-0.838328	-0.529558	-1.50214	0.416333	0.702467	0.274102	1.45265	2.62685	1.0294	-0.178206	-0.624366	-0.188587	-0.725135	-0.231523	-0.780557	0.335629	0.270521	0.204742	1.36954	1.1059	0.818763
CTCF_10nt_sg4	-0.980368	-1.01083	-0.970289	-3.68859	-3.6947	-2.70616	-0.149685	-0.24221	0.145696	-0.907673	-1.20477	0.0648692	-0.892155	-0.880541	-0.81041	-3.34582	-3.50692	-3.07759	-1.31767	-2.35159	-2.1113	-3.84997	-2.56876	-6.70485	-0.479969	-0.576495	-1.1477	-1.84488	-2.09285	-4.11514
CTCF_10nt_sg5	0.635696	0.688695	0.80052	2.17348	2.17287	2.54574	0.885986	1.03915	0.997354	2.4497	3.07982	3.16184	0.686079	0.977349	0.543634	2.44185	3.69195	2.05011	0.720437	0.824569	1.81584	1.73928	1.72913	5.39551	0.611162	0.601434	0.623922	2.45546	2.3556	2.34799
CTCF_10nt_sg6	0.450238	0.233611	0.272437	1.50075	0.601703	0.97954	0.632012	0.704179	0.667953	1.62639	1.95975	1.96401	0.243285	0.0412114	0.227752	0.818047	0.0646484	0.853878	0.190664	0.101781	-0.419637	0.286445	0.751078	-1.49247	0.333356	0.369756	0.316436	1.36058	1.48066	1.22624
CTCF_10nt_sg7	-0.977591	-0.709696	-0.786953	-3.67852	-2.65504	-2.16242	-0.590228	-0.368873	-0.66272	-2.3358	-1.6283	-2.87485	-0.693853	-0.864401	-0.707492	-2.61861	-3.44438	-2.68785	-1.02898	-3.21767	-1.474	-3.05828	-3.74071	-4.74118	-0.584973	-0.509247	-0.627841	-2.25872	-1.83889	-2.21862
CTCF_10nt_sg8	-0.284944	-0.238388	-0.357469	-1.16603	-1.02786	-0.888645	-0.212061	-0.43446	-0.340848	-1.10988	-1.84762	-1.7044	-0.1532	-0.219455	-0.224419	-0.635938	-0.94537	-0.858469	-0.503108	-0.371947	-0.695242	-1.61614	0.110042	-2.34167	-0.110157	-0.167497	-0.0928978	-0.387385	-0.548272	-0.267069
CTCF_10nt_sg9	-0.356362	-0.915116	-0.584683	-1.42509	-3.36425	-1.56252	-0.959218	-0.900531	-0.90315	-3.53197	-3.40606	-3.74916	-0.377366	-0.474572	-0.543327	-1.45799	-1.93389	-2.06616	0.142442	0.287597	-0.823413	0.154202	1.00252	-2.73659	-0.613095	-0.552079	-0.223258	-2.36955	-2.00064	-0.742643
CTCF_10nt_sg10	0.346795	0.471117	0.552949	1.12552	1.42168	1.81149	0.759776	0.657954	0.633854	2.04057	1.80518	1.84001	0.513603	0.24639	0.351027	1.80935	0.859665	1.32072	0.745627	0.0701468	0.155786	1.80836	0.708271	0.28053	0.577201	0.362372	0.418064	2.32161	1.45278	1.59699
CTCF_10nt_sg11	-0.318939	-0.300757	-0.338692	-1.28934	-1.24319	-0.832956	-0.54275	-0.556753	-0.892525	-2.18189	-2.25654	-3.71052	-0.24699	-0.293587	-0.498126	-0.979883	-1.23261	-1.89499	-0.794935	-0.0921282	-0.227605	-2.41644	0.488685	-0.900779	-0.123859	-0.20573	-0.27327	-0.441389	-0.692658	-0.925094
CTCF_10nt_sg12	-0.125553	-0.1732	-0.143089	-0.587859	-0.802802	-0.252834	-0.116145	-0.00496847	-0.0346614	-0.798942	-0.411486	-0.590982	-0.122163	0.137927	-0.366181	-0.522118	0.439398	-1.39532	-0.347541	-1.45454	-0.411664	-1.18952	-1.35489	-1.4679	-0.196797	-0.198201	-0.0794744	-0.728848	-0.664226	-0.218099
CTCF_10nt_sg13	-0.0949218	-0.0303605	0.122268	-0.476747	-0.309652	0.534167	0.430267	0.27965	0.295644	0.972381	0.540217	0.610142	-0.0376277	0.0224164	0.0558655	-0.212111	-0.00817737	0.202953	-0.157344	0.248855	0.377078	-0.667925	0.950094	0.962377	0.185371	0.132886	0.170881	0.777341	0.586126	0.695233
CTCF_10nt_sg14	-0.340655	-0.174832	-0.241273	-1.36811	-0.808435	-0.544029	-0.447751	-0.466375	-0.177195	-1.87393	-1.95433	-1.10929	-0.321907	-0.437878	-0.50328	-1.25462	-1.7917	-1.9145	0.15042	-1.12051	-0.35318	0.176081	-0.902887	-1.2877	-0.419248	-0.159438	-0.453582	-1.60557	-0.517837	-1.5829
CTCF_10nt_sg15	0.0506916	0.216424	0.102842	0.0514473	0.542364	0.476553	-0.204336	0.229163	0.674733	-1.08484	0.371398	1.98866	0.340875	0.245209	1.15984	1.17593	0.855091	4.38367	-0.0480044	0.484221	0.350323	-0.368073	1.26858	0.879939	0.0755632	0.0999312	-0.0327436	0.344571	0.461672	-0.0476182
CTCF_10nt_sg16	0.529406	0.476845	0.132835	1.78792	1.44146	0.565509	0.566142	0.820109	0.696627	1.41285	2.3474	2.06827	0.195815	0.489702	0.188955	0.643965	1.80244	0.706959	-0.00371566	3.67311	0.180542	-0.246617	5.5837	0.356808	0.46215	0.400073	0.502048	1.86818	1.59516	1.90338
CTCF_10nt_sg17	0.0842684	0.0814191	0.0118834	0.173243	0.0762642	0.206787	0.227348	0.278438	0.332437	0.314573	0.536163	0.743936	0.287932	0.413067	0.284761	0.981777	1.5055	1.06977	0.461329	-0.994242	-0.409862	1.02871	-0.732029	-1.46235	-0.0147322	0.0319069	-0.100376	-0.0112992	0.204778	-0.294351
CTCF_10nt_sg18	-0.127409	0.213139	-0.349175	-0.594589	0.531023	-0.864045	-0.0402111	0.225922	-0.0578323	-0.552786	0.360561	-0.675241	0.156415	0.0627919	0.0310957	0.499479	0.148268	0.109151	-0.313434	0.467472	0.277091	-1.09598	1.24592	0.654298	0.370861	0.293837	0.36231	1.50839	1.19396	1.3936
CTCF_10nt_sg19	0.050795	0.184674	0.0395443	0.0518226	0.43275	0.288824	0.154497	0.140784	0.145972	0.0784076	0.0758783	0.0658735	0.193015	0.0125248	-0.0218346	0.633698	-0.0465051	-0.0912932	-0.118239	-1.93276	-0.588787	-0.560684	-2.002	-2.01366	0.112491	0.333193	-0.0385339	0.490111	1.34259	-0.0687419
CTCF_10nt_sg20	-0.795754	-0.976145	-1.50089	-3.01893	-3.57494	-4.27983	-1.15786	-1.30076	-1.18093	-4.17591	-4.74435	-4.75928	-1.00992	-0.863985	-1.005	-3.77767	-3.44277	-3.81449	-0.690879	-0.000976024	-0.848251	-2.13108	0.61203	-2.81312	-0.947996	-0.677062	-0.446881	-3.68946	-2.47265	-1.55845
CTCF_10nt_sg21	0.388783	0.251934	0.189353	1.27783	0.664962	0.733129	0.607796	0.653742	0.689744	1.54788	1.7911	2.04325	0.369855	0.542079	0.495855	1.2822	2.00539	1.86917	-0.225318	-1.76046	-0.291747	-0.854333	-1.76885	-1.09842	0.177901	0.320155	0.49316	0.747901	1.29335	1.87095
CTCF_10nt_sg22	0.55234	0.356185	0.314917	1.87112	1.02489	1.10553	-1.46165	-1.27372	-1.46897	-5.16073	-4.65392	-5.80669	0.244991	0.462954	0.498784	0.824305	1.6988	1.88026	0.34169	1.06159	0.620501	0.700615	2.04986	1.71242	0.342337	0.113353	0.24189	1.39597	0.512358	0.954285
CTCF_10nt_sg23	-0.89109	-0.753572	-0.874757	-3.36475	-2.80652	-2.42283	0.0417536	0.33626	0.159713	-0.287077	0.729509	0.115842	-0.393252	-0.548004	-0.334596	-1.51625	-2.21842	-1.27571	-1.11583	-1.00079	-1.6358	-3.29645	-0.740887	-5.23973	-0.460958	-0.240949	-0.406371	-1.76996	-0.825661	-1.41067
CTCF_10nt_sg24	-0.0989711	-0.112454	-0.19448	-0.491435	-0.593078	-0.40525	0.121345	0.180658	0.249174	-0.0290626	0.209208	0.441158	-0.155317	-0.104422	-0.28107	-0.643698	-0.499647	-1.07301	-0.453818	0.303475	-0.589882	-1.48097	1.024	-2.01703	0.249363	-0.321241	-0.280613	1.02955	-1.12888	-0.951879
SafeHarbor_2	0.393402	0.336709	0.244322	1.29459	0.957646	0.896159	0.520508	0.440715	0.524925	1.26492	1.07878	1.4439	0.293386	0.369653	0.330162	1.00178	1.33728	1.2417	0.402969	0.227164	0.270716	0.868665	0.920742	0.634655	0.305331	0.302402	0.361044	1.25013	1.2263	1.38897
SafeHarbor_4	-0.367059	-0.415853	-0.480034	-1.46389	-1.64056	-1.25215	-0.450402	-0.217101	-0.181137	-1.88252	-1.12081	-1.12363	-0.441189	-0.24698	-0.364227	-1.69205	-1.05202	-1.38792	-0.424346	-1.05357	-0.522442	-1.40014	-0.812312	-1.80923	-0.407294	-0.365898	-0.280762	-1.55845	-1.29753	-0.952424
SafeHarbor_5	-0.172422	-0.225127	-0.281862	-0.757871	-0.982078	-0.66441	-0.212956	-0.163399	-0.163766	-1.11278	-0.941244	-1.06046	-0.154751	-0.362021	-0.333568	-0.641623	-1.49778	-1.27181	-0.190672	-1.29884	-0.170942	-0.759321	-1.14421	-0.726189	-0.271247	-0.281429	-0.313441	-1.02227	-0.978534	-1.07164
SafeHarbor_7	0.0539752	0.0901378	0.107823	0.0633583	0.106365	0.491327	0.263402	0.289223	0.183677	0.431449	0.572228	0.202982	0.209324	0.158848	0.203271	0.693504	0.520463	0.761171	0.349104	-0.293416	0.269239	0.720948	0.216309	0.630102	0.198437	0.185806	0.0707167	0.828837	0.785977	0.32982
SafeHarbor_9	0.0199223	-0.0278715	-0.0827437	-0.0601642	-0.301059	-0.0738599	0.211561	0.192694	0.144266	0.263394	0.249456	0.0596708	0.00207645	0.016777	-0.0601217	-0.0665089	-0.030029	-0.236285	0.149353	0.667664	0.310985	0.173155	1.51681	0.758731	-0.104062	0.0458248	-0.0128181	-0.363364	0.257339	0.0250728
SafeHarbor_12	0.24606	0.188171	0.207665	0.760124	0.444822	0.787439	0.347755	0.372921	0.32772	0.7049	0.852097	0.726782	0.243341	0.234793	0.217351	0.818253	0.81473	0.814493	0.302129	-0.523984	0.359608	0.592124	-0.0956893	0.908549	0.162331	0.176694	0.143071	0.686539	0.751568	0.593779
SafeHarbor_13	-0.61391	-0.426085	-0.930383	-2.35931	-1.67588	-2.5878	-0.518216	-0.627312	-0.522459	-2.10236	-2.49247	-2.36481	-0.613789	-0.588594	-0.561958	-2.325	-2.37569	-2.13672	-0.905777	-1.3748	-0.426827	-2.72041	-1.24699	-1.51462	-0.525982	-0.574287	-0.69876	-2.02623	-2.08451	-2.47734
SafeHarbor_14	0.111491	0.0812729	-0.0770939	0.271989	0.0757594	-0.0571036	0.201869	0.207188	0.15556	0.231975	0.29792	0.100738	0.0865885	0.0527124	0.0573795	0.243412	0.109212	0.208687	0.236338	-0.361075	0.250703	0.411702	0.124753	0.57299	0.0340085	-0.0218408	-0.070947	0.180797	0.0017999	-0.18699
SafeHarbor_16	0.312649	0.317614	0.179247	1.00166	0.891721	0.703158	0.38648	0.376758	0.425171	0.830437	0.864927	1.08115	0.3169	0.171213	0.219579	1.08801	0.568372	0.822927	0.421903	0.111664	0.490112	0.920589	0.764451	1.31066	0.233297	0.26378	0.167885	0.966229	1.08045	0.684304
SafeHarbor_17	0.239578	0.636721	0.205995	0.736611	1.99343	0.782487	0.386296	0.354972	0.300429	0.829841	0.792078	0.62754	0.222137	0.221885	0.201321	0.740493	0.764715	0.753787	0.359772	0.416639	0.243369	0.750203	1.17713	0.550391	0.238414	0.176683	0.219936	0.986395	0.751524	0.874193
SafeHarbor_18	-0.138201	-0.105647	-0.278179	-0.633737	-0.569577	-0.653485	0.0194557	-0.204518	-0.0823338	-0.359362	-1.07874	-0.764338	-0.145033	-0.000676112	-0.117801	-0.605988	-0.0976554	-0.454713	-0.00358032	-1.87026	-0.474674	-0.246246	-1.91743	-1.66205	-0.212418	-0.309531	-0.218413	-0.790413	-1.08466	-0.724965
SafeHarbor_19	0.31133	0.319779	0.339844	0.996881	0.899196	1.17946	0.368959	0.29931	0.298703	0.773638	0.605955	0.621265	0.215486	0.226044	0.256113	0.716105	0.78083	0.961281	0.246482	0.368143	0.130952	0.439521	1.11151	0.204011	0.206664	0.214676	0.239515	0.861263	0.895007	0.945622
SafeHarbor_21	0.101395	0.0572141	0.052061	0.235366	-0.00730309	0.325946	0.116202	0.199258	0.18241	-0.0457335	0.271405	0.198376	0.103665	0.127681	0.0485644	0.306036	0.399697	0.175305	0.0575374	-0.874011	0.253917	-0.0786378	-0.569337	0.582894	0.00365827	-0.0321065	0.0815511	0.061181	-0.0369685	0.369345
SafeHarbor_22	0.144963	0.159755	0.144756	0.393405	0.346715	0.600864	0.269974	0.240379	0.330625	0.452754	0.408905	0.737347	0.0978915	0.129118	0.109729	0.284862	0.405264	0.406934	0.330833	-0.585523	0.0707584	0.670843	-0.178962	0.0185426	0.0712327	0.0764882	0.154612	0.327504	0.37314	0.63588
SafeHarbor_24	-0.0955445	-0.0968481	-0.219019	-0.479006	-0.539198	-0.478026	0.0437648	0.0102818	-0.00593511	-0.280558	-0.360492	-0.486522	-0.132844	-0.142551	-0.171705	-0.561286	-0.647385	-0.658845	-0.038858	-0.354822	-0.084366	-0.34299	0.133216	-0.459429	-0.11035	-0.192023	-0.138554	-0.388145	-0.640892	-0.433628
CTCF_promoter_1	-0.153814	-0.264917	-0.473457	-0.690371	-1.11945	-1.23264	-0.21331	-0.260573	-0.129672	-1.11393	-1.26617	-0.936478	-0.155216	-0.244609	-0.0987628	-0.64333	-1.04284	-0.382617	-0.270544	-0.0919041	-0.137785	-0.978361	0.488988	-0.624023	-0.20619	-0.142403	-0.210103	-0.76587	-0.453502	-0.69465
CTCF_promoter_2	-0.373324	-0.310738	-0.743991	-1.48662	-1.27765	-2.035	-0.50137	-0.234816	-0.382339	-2.04774	-1.18005	-1.85528	-0.234546	-0.0694997	-0.13416	-0.934245	-0.36433	-0.516663	-0.166744	-1.78892	0.238878	-0.693702	-1.80737	0.536555	-0.273689	-0.427596	-0.136275	-1.03189	-1.53053	-0.425315
CTCF_promoter_3	0.0911224	0.152167	0.00641189	0.198105	0.320518	0.190559	0.19143	0.18334	0.213332	0.198135	0.218178	0.310821	0.141292	0.0815688	0.112711	0.44402	0.221024	0.418224	-0.163724	-0.702755	0.328832	-0.68542	-0.337598	0.813722	-0.105288	0.0487186	0.113935	-0.368194	0.268268	0.487486
CTCF_promoter_4	-0.0616064	0.00841341	-0.174832	-0.3559	-0.175786	-0.346977	0.00372771	0.00333224	-0.0247887	-0.410348	-0.38373	-0.555081	0.0667641	0.00995954	0.0133121	0.170712	-0.0564448	0.0418059	0.0449603	-0.349268	0.148968	-0.113129	0.140731	0.259523	0.00239163	0.0672013	-0.0285477	0.0561889	0.338068	-0.0323111
CTCF_promoter_5	-0.139969	-0.109913	-0.323844	-0.640151	-0.584304	-0.788919	-0.214027	-0.144071	-0.100248	-1.11625	-0.876617	-0.82948	0.0541664	0.103636	0.0607751	0.124514	0.306529	0.221546	0.0361628	-0.570874	0.211835	-0.137255	-0.15914	0.453228	0.0820914	0.0332568	0.105437	0.3703	0.209876	0.456483
CTCF_promoter_6	-0.257567	-0.278009	-0.331868	-1.06672	-1.16465	-0.812716	-0.279876	-0.237227	-0.172486	-1.32972	-1.18811	-1.09217	-0.129567	-0.0417165	-0.0325948	-0.54927	-0.256677	-0.132042	-0.376498	-0.369618	0.000337331	-1.26893	0.113194	-0.19844	-0.136342	-0.096697	-0.228248	-0.490585	-0.280895	-0.760847
CTCF_promoter_7	0.125845	0.0722487	-0.00820309	0.324057	0.0446033	0.147214	0.0758367	0.196977	-0.0437276	-0.176589	0.263776	-0.62395	0.0463236	0.156207	0.136981	0.0957533	0.510228	0.510136	0.306922	0.525069	0.235839	0.605268	1.32386	0.527192	0.211708	0.21347	0.298231	0.881142	0.890453	1.15983
CTCF_promoter_8	-0.236456	-0.205777	-0.512799	-0.990145	-0.915272	-1.34933	-0.500842	-0.547112	-0.506731	-2.04603	-2.2243	-2.30762	-0.0819671	-0.0675832	0.0235787	-0.374712	-0.356904	0.0806851	-0.282674	0.138394	-0.178595	-1.01162	0.800622	-0.749768	0.0194945	0.172831	0.0226954	0.123594	0.73698	0.154631
CTCF_promoter_9	-0.178339	-0.118216	-0.361392	-0.779331	-0.612969	-0.900281	-0.39221	-0.415997	-0.334784	-1.69387	-1.78588	-1.68235	0.0585729	0.0269642	0.0496843	0.140674	0.00944409	0.179546	-0.361126	0.351521	-0.00328281	-1.22677	1.08902	-0.209594	0.120821	0.217893	0.202689	0.52294	0.907154	0.811274
CTCF_promoter_10	0.121256	0.0149365	-0.102702	0.307411	-0.153265	-0.133053	0.0194678	0.00812555	-0.096708	-0.359322	-0.367702	-0.816608	0.180689	0.0762219	0.227335	0.588496	0.200306	0.852299	0.0740789	0.260406	0.329717	-0.0332746	0.965725	0.81645	0.264494	0.263141	0.249392	1.08918	1.07803	0.981653
CTCF_promoter_11	-0.143162	-0.206567	-0.254208	-0.651732	-0.917998	-0.582392	-0.11645	-0.23843	-0.255298	-0.799932	-1.19213	-1.3933	-0.111487	-0.213194	-0.251794	-0.482966	-0.921111	-0.96214	-0.0231799	-0.237012	-0.147899	-0.299995	0.292633	-0.655186	0.000408939	-0.00801162	0.0326453	0.0483748	0.054026	0.19093
CTCF_promoter_12	0.106852	0.00863035	-0.176232	0.255163	-0.175037	-0.351128	-0.171127	-0.172531	-0.0367343	-0.977181	-0.971779	-0.59852	0.213028	0.0658824	0.216111	0.707087	0.160243	0.809797	-0.0269119	0.151138	0.0276474	-0.31023	0.817865	-0.114292	0.323138	0.37962	0.365554	1.32031	1.51792	1.40543
CTCF_promoter_13	-0.121443	-0.147179	-0.428942	-0.572948	-0.712963	-1.10062	-0.55833	-0.388531	-0.337503	-2.23239	-1.69404	-1.69224	0.118865	0.123793	0.0404337	0.361777	0.384631	0.144514	0.157558	-1.2743	-0.222009	0.195656	-1.11099	-0.883535	0.199066	0.313258	0.168215	0.831316	1.2673	0.685506
CTCF_promoter_14	-1.46636	-1.48669	-1.46915	-5.45146	-5.33758	-4.18569	-1.36972	-1.48981	-1.38416	-4.86272	-5.37647	-5.4983	-1.65837	-1.64167	-1.62221	-6.15567	-6.45612	-6.15183	-1.48863	-2.40429	-1.359	-4.31882	-2.64006	-4.38684	-1.53519	-1.33476	-1.47867	-6.00369	-4.95644	-5.32255
CTCF_promoter_15	-0.0117972	-0.0431382	-0.173372	-0.175223	-0.353767	-0.342647	-0.0690235	-0.155069	-0.0550059	-0.646188	-0.913392	-0.664963	0.0652524	0.00694368	0.0463668	0.165169	-0.0681305	0.166983	-0.0298798	-0.304958	-0.0715428	-0.318369	0.20069	-0.419918	0.0807196	0.0402397	0.230534	0.364893	0.236247	0.912856
CTCF_promoter_16	0.226928	0.196001	0.139998	0.690722	0.471855	0.58675	0.341069	0.325344	0.324683	0.683226	0.693008	0.715738	0.406691	0.340899	0.502906	1.41729	1.22586	1.89587	0.462036	0.607908	0.0962621	1.03065	1.43595	0.0971246	0.436818	0.446928	0.47014	1.76834	1.77211	1.78697
CTCF_promoter_17	-0.427823	-0.434592	-0.803003	-1.6843	-1.70525	-2.21002	-0.515575	-0.253656	-0.290838	-2.09379	-1.24304	-1.52254	-0.0322299	-0.199513	-0.0416282	-0.192316	-0.868098	-0.166251	-0.199272	-0.384328	-0.163361	-0.782905	0.0932893	-0.702829	0.166593	0.247483	0.164454	0.703336	1.0189	0.671785
CTCF_promoter_18	-0.413323	-0.368669	-0.520593	-1.63171	-1.47765	-1.37244	-0.474669	-0.465876	-0.393877	-1.96119	-1.95266	-1.89723	-0.139026	-0.298633	-0.083919	-0.583958	-1.25216	-0.326404	-0.289442	0.634758	-0.0915802	-1.03019	1.47229	-0.481657	0.0333666	0.0113783	-0.0510193	0.178267	0.127252	-0.114291
CTCF_promoter_19	0.61636	0.391329	0.168161	2.10334	1.14622	0.670276	0.4426	0.406381	0.407036	1.01236	0.963979	1.01521	0.347702	0.27265	0.329399	1.20096	0.961416	1.23881	0.392989	-0.358001	0.493032	0.841296	0.128914	1.31966	0.328511	0.305369	0.336565	1.34148	1.23751	1.29967
CTCF_promoter_20	0.208051	0.170025	0.00422639	0.622248	0.382174	0.184077	-2.39516	-2.21621	-2.38618	-8.18693	-7.80541	-9.14205	0.156901	0.11087	0.115659	0.50126	0.334557	0.429389	-2.21885	-1.93289	-2.15434	-6.32136	-2.00218	-6.83746	-0.000806642	0.0407141	-0.105371	0.043584	0.238039	-0.312574
CTCF_1_10nt+A	0.186512	0.140926	0.168839	0.544118	0.281708	0.672288	-0.062757	-0.214306	0.0631146	-0.625874	-1.11147	-0.235429	0.251563	0.520268	-0.0628313	0.848405	1.92088	-0.246546	0.317382	1.1031	-0.0758604	0.633955	2.10603	-0.433221	-0.169335	0.127644	0.0483473	-0.620615	0.566331	0.248213
CTCF_1_10nt+T	0.304726	0.245598	0.206199	0.972925	0.643087	0.783091	0.0848831	0.0124155	0.251712	-0.147263	-0.353358	0.450386	0.120574	0.154963	0.339636	0.368044	0.505408	1.27758	-0.113421	0.259071	-0.0814689	-0.547471	0.963918	-0.450502	0.00581477	-0.0980756	-0.193014	0.0696801	-0.286101	-0.632307
CTCF_1_10nt+G	0.201383	0.237745	0.0902188	0.598062	0.615975	0.439115	0.263679	0.201027	0.381789	0.432347	0.277318	0.923398	0.346959	0.207588	0.198458	1.19824	0.709316	0.742943	0.403517	-0.489628	0.57141	0.870168	-0.0492003	1.56116	0.406809	0.209179	0.112695	1.65007	0.874247	0.482963
CTCF_1_10nt+C	0.115422	0.190142	0.0817801	0.286248	0.451625	0.414088	-0.321277	-0.159709	-0.308945	-1.46393	-0.928907	-1.58839	0.0369758	0.221896	0.248078	0.0614733	0.764757	0.930853	0.279514	0.196711	-0.249325	0.530106	0.879534	-0.967702	0.0778531	0.196099	0.150253	0.353596	0.82485	0.619979
CTCF_2_10nt+A	-0.429244	-0.41408	-0.391116	-1.68946	-1.63443	-0.988437	-0.117998	-0.257292	-0.673501	-0.804951	-1.2552	-2.91406	-0.249447	-0.12446	-0.195053	-0.98889	-0.577287	-0.747262	-0.822194	-0.913602	-0.712474	-2.49119	-0.62291	-2.39476	-0.471373	-0.563987	-0.758775	-1.811	-2.04562	-2.69629
CTCF_2_10nt+T	-0.509893	-0.363979	-0.446242	-1.98201	-1.46146	-1.15193	0.349757	0.0020873	-0.253109	0.711389	-0.387893	-1.38535	0.157182	-0.212343	-0.0889044	0.502293	-0.917813	-0.345283	-0.633424	-0.223871	0.310783	-1.97351	0.310414	0.758109	-0.0033512	-0.094789	-0.121586	0.0335554	-0.273689	-0.371727
CTCF_2_10nt+G	-0.195762	0.0168636	-0.137201	-0.842534	-0.146612	-0.23537	-0.408317	-0.115361	-0.578073	-1.74609	-0.780616	-2.56704	0.040081	-0.0681537	0.0961529	0.0728606	-0.359115	0.35552	0.145538	0.318455	0.00613265	0.162693	1.04428	-0.180583	0.0764825	0.0285208	0.319223	0.348194	0.191991	1.23641
CTCF_2_10nt+C	-0.212881	-0.487173	-0.522972	-0.904629	-1.88678	-1.3795	-1.00536	-0.779777	-0.636347	-3.68156	-3.00228	-2.77895	-0.191671	0.317285	0.00148654	-0.777015	1.13437	-0.00297706	-0.745597	-2.19516	-1.40412	-2.28113	-2.35707	-4.52587	-0.332098	0.0175453	-0.77861	-1.26209	0.150542	-2.76865
CTCF_3_10nt+A	0.105054	0.16558	0.164884	0.248641	0.366827	0.66056	0.287183	0.209037	0.277761	0.50854	0.304101	0.545111	0.224513	0.0802481	0.243687	0.749205	0.215906	0.914225	0.201222	-0.371842	-0.177063	0.315398	0.110184	-0.745049	0.0659217	0.305181	0.0267994	0.306572	1.2368	0.169603
CTCF_3_10nt+T	0.298388	0.395568	-0.0411415	0.949936	1.16085	0.0495247	-0.329193	-0.0438474	-0.398583	-1.48959	-0.541489	-1.91435	0.313817	0.219365	0.408751	1.0767	0.754952	1.53932	0.714442	-0.389991	0.270802	1.72284	0.0856256	0.634921	0.351279	0.654949	0.230076	1.43122	2.5577	0.911184
CTCF_3_10nt+G	0.201725	0.300503	0.114357	0.599301	0.832645	0.510704	0.224814	0.537601	0.335444	0.306358	1.40275	0.754869	0.512708	0.212866	0.306593	1.80607	0.729768	1.15245	0.468274	-1.59498	1.04689	1.04776	-1.54493	3.02622	0.503955	0.377115	0.376781	2.03294	1.50846	1.44638
CTCF_3_10nt+C	0.355101	0.409141	0.467603	1.15566	1.20771	1.55837	0.332468	0.34231	0.306855	0.655344	0.749738	0.650908	0.416832	0.354075	0.679	1.45448	1.27692	2.56273	0.709478	-0.0381924	0.206438	1.70923	0.56167	0.436599	0.427756	0.749621	0.407174	1.73263	2.91522	1.55726
CTCF_4_10nt+A	-0.708944	-0.946663	-0.942548	-2.70404	-3.47316	-2.62388	-0.430152	-0.668277	-0.578573	-1.81687	-2.62945	-2.56886	-0.85415	-0.807187	-1.07302	-3.20645	-3.22269	-4.07209	-1.00751	-0.876513	-0.886411	-2.99941	-0.572722	-2.9307	-0.731738	-0.628539	-1.12283	-2.83715	-2.2894	-4.02442
CTCF_4_10nt+T	-0.792738	-0.756431	-0.899551	-3.00799	-2.81639	-2.49636	-0.470547	-0.420578	-0.487099	-1.94782	-1.8012	-2.23623	-0.598366	-0.714949	-0.972831	-2.26844	-2.86529	-3.69267	-0.778578	-1.40154	-0.0227448	-2.37158	-1.28317	-0.269561	-0.687055	-0.385541	-0.564261	-2.66104	-1.37172	-1.98667
CTCF_4_10nt+G	-0.29046	-0.368799	-0.353983	-1.18604	-1.4781	-0.878306	0.506645	0.456182	0.447855	1.21998	1.1305	1.16364	-0.0290615	-0.0449958	-0.184258	-0.180698	-0.269383	-0.706385	-0.311649	-0.064296	-0.551143	-1.09109	0.526347	-1.89767	-0.422497	-0.353752	-0.295972	-1.61837	-1.25166	-1.00791
CTCF_4_10nt+C	-1.12441	-0.983518	-0.928452	-4.2111	-3.6004	-2.58208	-0.263474	-0.438548	-0.309902	-1.27655	-1.86128	-1.59187	-0.878779	-1.05051	-0.907332	-3.29677	-4.16549	-3.44463	-0.75819	-3.61351	-1.18286	-2.31567	-4.27635	-3.84413	-0.784554	-0.857768	-0.81526	-3.0453	-3.15508	-2.90235
CTCF_5_10nt+A	0.434398	0.419448	0.260327	1.44329	1.2433	0.943626	0.452649	0.524691	0.481614	1.04494	1.35958	1.2864	0.425935	0.525497	0.490153	1.48786	1.94114	1.84758	0.535392	1.36245	0.4725	1.23182	2.45697	1.25639	0.541569	0.556419	0.363955	2.18118	2.1856	1.3996
CTCF_5_10nt+T	0.494548	0.5042	0.234113	1.66148	1.5359	0.865881	0.512162	0.594243	0.537037	1.23787	1.59215	1.48794	0.425766	0.331956	0.543296	1.48724	1.19121	2.04883	0.809002	0.655862	0.691434	1.98216	1.50084	1.93098	0.497124	0.462908	0.420245	2.00602	1.83245	1.60495
CTCF_5_10nt+G	0.457338	0.559433	0.529123	1.52651	1.72659	1.74082	0.743339	0.79528	0.829935	1.98728	2.26437	2.55303	0.455714	0.478672	0.420593	1.59706	1.7597	1.58416	0.445122	1.87744	0.670514	0.984265	3.15385	1.86652	0.372936	0.353087	0.588619	1.51657	1.41771	2.2192
CTCF_5_10nt+C	0.637036	0.465943	0.338837	2.17834	1.40382	1.17647	0.65489	0.70014	0.683095	1.70055	1.94625	2.01907	0.394849	0.551232	0.495692	1.37386	2.04086	1.86855	0.826481	0.178482	0.389383	2.0301	0.854867	1.00029	0.532224	0.568128	0.545059	2.14435	2.22982	2.06029
CTCF_6_10nt+A	0.382658	0.288905	0.230381	1.25561	0.792605	0.85481	0.342871	0.368748	0.310827	0.689068	0.838142	0.665351	0.269437	0.216592	0.412547	0.913949	0.744205	1.55369	0.331233	0.640417	0.258867	0.671938	1.47994	0.598144	0.162851	0.158335	0.179859	0.688587	0.682234	0.727986
CTCF_6_10nt+T	0.407862	0.329284	-0.0034319	1.34704	0.932012	0.161364	0.434208	0.374204	0.478967	0.985158	0.856385	1.27678	0.29888	0.297744	0.42101	1.02192	1.05865	1.58574	-0.105091	-0.759382	-0.300855	-0.524625	-0.414223	-1.12648	0.175639	0.230582	0.208372	0.738987	0.955077	0.832007
CTCF_6_10nt+G	0.477076	0.444682	0.375755	1.5981	1.33042	1.28596	0.6843	0.554106	0.755914	1.79589	1.45794	2.28386	0.176776	0.684059	0.253666	0.574147	2.55553	0.952015	0.283113	2.17036	0.260997	0.539975	3.55023	0.604707	0.444699	0.313411	0.302784	1.7994	1.26788	1.17644
CTCF_6_10nt+C	0.365117	0.306064	0.223896	1.19199	0.851844	0.835577	0.407716	0.365522	0.528843	0.899276	0.827354	1.45815	0.268295	0.290821	0.11381	0.909764	1.03182	0.422388	0.304016	-0.952281	0.504913	0.5973	-0.675248	1.35626	0.260828	0.424508	0.54469	1.07473	1.68744	2.05894
CTCF_7_10nt+A	-0.880914	-0.780257	-0.88869	-3.32784	-2.89865	-2.46415	-0.907744	-0.848337	-0.727519	-3.3651	-3.23153	-3.11049	-0.76897	-1.12549	-0.895297	-2.89408	-4.45604	-3.39905	-0.969414	-0.890335	-0.453573	-2.89493	-0.591425	-1.59703	-0.582014	-0.801012	-0.752207	-2.24705	-2.94074	-2.67232
CTCF_7_10nt+T	-0.597266	-0.670708	-0.522301	-2.29894	-2.52043	-1.37751	-0.393679	-0.757874	-0.533745	-1.69864	-2.92904	-2.40585	-0.399484	-0.910807	-1.03427	-1.5391	-3.62419	-3.92533	-0.522943	-1.22356	0.118319	-1.67053	-1.04234	0.165086	-0.74289	-0.44102	-0.690611	-2.8811	-1.58123	-2.44761
CTCF_7_10nt+G	0.106477	-0.0287176	-0.184408	0.253804	-0.30398	-0.375377	0.336005	0.0226045	0.0556921	0.666808	-0.319288	-0.26242	-0.00454545	0.00144777	0.0638996	-0.0907927	-0.0894258	0.233378	0.109512	-0.393562	-0.230565	0.0638956	0.0807943	-0.909898	-0.0394617	-0.155153	-0.0641916	-0.108763	-0.501653	-0.162345
CTCF_7_10nt+C	-0.674615	-0.723481	-0.795337	-2.57951	-2.70263	-2.18728	-0.511287	-0.780849	-0.5656	-2.07989	-3.00586	-2.52169	-0.544507	-0.648843	-0.774075	-2.07093	-2.60914	-2.93999	-0.802547	-2.47861	-1.34058	-2.43731	-2.74064	-4.33009	-0.690714	-0.546134	-0.931572	-2.67546	-1.97819	-3.32667
CTCF_8_10nt+A	-0.274203	-0.272242	-0.356288	-1.12707	-1.14474	-0.885144	-0.158142	-0.201341	-0.271024	-0.935087	-1.06811	-1.45049	-0.0204963	-0.133327	-0.26538	-0.149287	-0.611647	-1.01359	-0.530353	-0.829149	-0.475328	-1.69085	-0.508631	-1.66407	-0.334012	-0.194336	-0.434759	-1.26964	-0.649628	-1.51423
CTCF_8_10nt+T	-0.177906	-0.268964	-0.340838	-0.777762	-1.13342	-0.83932	-0.109196	-0.0807497	-0.0552847	-0.776417	-0.664883	-0.665976	-0.0249952	-0.0236881	-0.110281	-0.165786	-0.186821	-0.426237	-0.00848542	0.2656	0.136386	-0.259697	0.972752	0.220756	-0.203603	-0.155819	0.0350902	-0.755672	-0.504168	0.199849
CTCF_8_10nt+G	0.403897	0.383883	0.356814	1.33266	1.12051	1.22979	0.679649	0.517941	0.609636	1.78081	1.33701	1.75194	0.435857	0.565449	0.569868	1.52425	2.09594	2.14946	0.134389	-1.46362	0.495947	0.132117	-1.36718	1.32864	0.449382	0.441918	0.442804	1.81786	1.75319	1.68725
CTCF_8_10nt+C	-0.496102	-0.432388	-0.50786	-1.93198	-1.69764	-1.33468	-1.0117	-1.18812	-0.764855	-3.7021	-4.3677	-3.24626	-0.103083	-0.0582843	-0.283579	-0.452149	-0.320873	-1.08251	-1.29968	0.475202	-1.81804	-3.80065	1.25638	-5.80126	-0.442647	-0.424088	-0.14955	-1.69779	-1.51729	-0.473744
CTCF_9_10nt+A	-0.669256	-0.671768	-0.716372	-2.56007	-2.52409	-1.95309	-1.08481	-0.599153	-0.911087	-3.93911	-2.39831	-3.77801	-0.341018	-0.677937	-0.548643	-1.3247	-2.72188	-2.08629	-0.625224	-1.03269	-0.302251	-1.95103	-0.784053	-1.13078	-0.314033	-0.317158	-0.44667	-1.1909	-1.11346	-1.55768
CTCF_9_10nt+T	-0.322833	-0.325818	-0.516438	-1.30347	-1.32971	-1.36012	-0.4728	-0.431678	-0.285574	-1.95513	-1.83831	-1.5034	-0.334105	-0.419413	-0.374611	-1.29935	-1.72016	-1.42724	-0.355168	0.0942407	-0.555989	-1.21043	0.740874	-1.9126	-0.403067	-0.542393	-0.356105	-1.54179	-1.96407	-1.22729
CTCF_9_10nt+G	-0.0901794	-0.122145	-0.533428	-0.459545	-0.626534	-1.41051	-0.430095	-0.675552	-0.369834	-1.81669	-2.65377	-1.8098	-0.0978404	0.229968	-0.0157925	-0.432922	0.796036	-0.0684119	0.0689062	0.239406	0.0563603	-0.0474602	0.937308	-0.0258211	-0.068095	-0.10668	-0.119845	-0.221611	-0.318596	-0.365376
CTCF_9_10nt+C	-0.307842	-0.521148	-0.735724	-1.24909	-2.00408	-2.01048	-0.3331	-0.138967	-0.187468	-1.50226	-0.859547	-1.14665	-0.0222078	-0.379116	-0.42348	-0.155564	-1.56402	-1.61231	-0.124279	0.54282	0.348416	-0.577247	1.34788	0.874064	-0.296336	-0.688655	-0.63901	-1.12115	-2.51643	-2.25936
CTCF_10_10nt+A	0.101322	0.135503	0.00741174	0.235104	0.262986	0.193525	0.181568	0.327647	0.138686	0.166163	0.700709	0.0393774	0.0531418	0.298464	0.0677706	0.120757	1.06144	0.248038	0.203584	0.0328538	0.0623726	0.321877	0.657807	-0.00729606	0.0379463	0.099576	0.0799863	0.196316	0.460331	0.363637
CTCF_10_10nt+T	0.366094	0.272101	0.216776	1.19553	0.734588	0.814462	0.32409	0.412171	0.378897	0.628184	0.983341	0.912883	0.298304	0.445936	0.325047	1.01981	1.63286	1.22233	0.532926	0.521092	0.459645	1.22506	1.31848	1.21678	0.229655	0.0719122	0.436033	0.951875	0.355858	1.66254
CTCF_10_10nt+G	0.365727	0.241155	0.305256	1.1942	0.627748	1.07688	0.470161	0.629569	0.408187	1.10171	1.71027	1.01939	0.585971	0.213391	0.219753	2.07474	0.731801	0.823587	0.592978	0.488644	0.494327	1.38974	1.27457	1.32365	0.37067	0.313225	0.387532	1.50764	1.26718	1.48561
CTCF_10_10nt+C	0.412619	0.305756	0.109756	1.3643	0.85078	0.497058	0.229074	0.376159	0.346003	0.320167	0.862924	0.793266	0.308974	0.301232	0.32925	1.05894	1.07217	1.23825	0.433806	0.506809	0.222745	0.953234	1.29915	0.486845	0.361086	0.435404	0.269087	1.46987	1.72858	1.0535
CTCF_11_10nt+A	-0.383742	-0.519509	-0.730433	-1.52441	-1.99842	-1.99479	-1.12236	-1.28028	-1.15009	-4.06082	-4.67586	-4.64713	-0.518799	-0.270295	-0.418029	-1.97665	-1.14236	-1.59166	-0.668225	-0.308143	-0.165753	-2.06895	0.19638	-0.710199	-0.43478	-0.546641	-0.573207	-1.66678	-1.98011	-2.01931
CTCF_11_10nt+T	-0.368249	-0.510241	-0.596487	-1.46821	-1.96642	-1.59753	-0.259353	-0.154204	-0.273873	-1.26319	-0.910498	-1.46085	-0.453192	-0.696639	-0.672286	-1.73606	-2.79434	-2.55452	-0.485479	-1.83321	-0.853741	-1.5678	-1.86729	-2.83004	-0.630423	-0.454656	-0.465759	-2.43785	-1.63273	-1.62732
CTCF_11_10nt+G	0.1031	0.0528227	-0.0978539	0.241553	-0.0224644	-0.118674	-0.0770744	-0.326347	-0.0070182	-0.672287	-1.48611	-0.49046	0.143286	-0.0206962	0.293607	0.451333	-0.175228	1.10327	-0.272601	-0.95841	-0.0681668	-0.984001	-0.683543	-0.409516	0.142552	0.154192	0.112741	0.608586	0.66659	0.48313
CTCF_11_10nt+C	-0.452188	-0.443106	-0.762059	-1.77269	-1.73464	-2.08858	-0.545066	-0.378982	-0.580396	-2.18939	-1.66211	-2.57549	-0.725076	-1.14536	-0.398313	-2.73311	-4.53303	-1.517	0.0658837	-1.07218	0.0207419	-0.0557491	-0.837498	-0.135569	-0.166062	-0.736976	-0.77501	-0.607717	-2.69891	-2.75551
CTCF_12_10nt+A	-0.323918	-0.294293	-0.403519	-1.3074	-1.22087	-1.02522	-0.417919	-0.53026	-0.390319	-1.77722	-2.16795	-1.8843	-0.323663	-0.24693	-0.424509	-1.26106	-1.05183	-1.6162	-0.280161	0.12238	0.256936	-1.00473	0.778952	0.592195	-0.386343	-0.345605	-0.324034	-1.47588	-1.2209	-1.11029
CTCF_12_10nt+T	-0.230624	-0.177851	-0.458311	-0.968992	-0.81886	-1.18772	-0.206952	-0.45518	-0.122113	-1.09332	-1.9169	-0.908991	-0.0574807	-0.553392	-0.349451	-0.284916	-2.23929	-1.33196	-0.594104	-1.57943	-0.418221	-1.86569	-1.52388	-1.48811	-0.200874	-0.0321432	-0.250099	-0.744917	-0.0371071	-0.840561
CTCF_12_10nt+G	-0.211005	-0.0586507	-0.160507	-0.897826	-0.407323	-0.304491	0.0917397	0.0206427	-0.0155194	-0.125035	-0.325848	-0.521374	-0.0527851	-0.188207	0.131594	-0.267696	-0.82429	0.489733	-0.00163101	-1.5774	-0.596774	-0.2409	-1.52115	-2.03827	-0.129114	0.127581	0.0546059	-0.462099	0.566091	0.271045
CTCF_12_10nt+C	-0.157026	-0.109026	-0.1834	-0.702024	-0.581242	-0.372388	-0.158865	-0.0672247	0.0541472	-0.937431	-0.619658	-0.268038	-0.176992	-0.039918	-0.00822261	-0.723185	-0.249708	-0.0397451	-0.227776	-1.10348	0.544571	-0.861075	-0.879841	1.47846	-0.374239	0.077449	-0.118737	-1.42818	0.376768	-0.361333
CTCF_13_10nt+A	-0.100846	-0.0423808	-0.242236	-0.498235	-0.351152	-0.546884	0.0613144	0.13751	0.106305	-0.223666	0.0649327	-0.0783708	-0.181716	-0.253223	-0.139657	-0.740511	-1.07621	-0.53748	-0.0782177	-0.565226	0.0738846	-0.450929	-0.151497	0.028175	0.0247277	-0.16599	-0.0951261	0.144219	-0.542578	-0.275199
CTCF_13_10nt+T	-0.0291353	-0.0750455	-0.213768	-0.238115	-0.463925	-0.462454	0.124364	0.0933878	0.191077	-0.0192749	-0.0826038	0.229892	-0.194598	-0.0682687	-0.0590464	-0.787749	-0.35956	-0.232212	-0.0506615	0.713452	-0.248348	-0.37536	1.57877	-0.964693	0.22755	0.039458	0.10819	0.943577	0.233295	0.466527
CTCF_13_10nt+G	0.239652	0.319559	0.263024	0.736877	0.898436	0.951625	0.612263	0.571824	0.502861	1.56237	1.51718	1.36366	0.248682	0.255637	0.234073	0.837837	0.895497	0.877818	0.500936	0.0347347	0.202736	1.13733	0.660352	0.425195	0.422162	0.37718	0.188544	1.71058	1.5087	0.759669
CTCF_13_10nt+C	-0.184996	-0.193485	-0.28351	-0.803479	-0.872833	-0.669295	-0.224755	-0.278101	-0.16445	-1.15103	-1.32478	-1.06295	-0.219327	-0.0852533	-0.143635	-0.878437	-0.425371	-0.552545	-0.39597	0.199503	-0.295484	-1.32233	0.883312	-1.10993	-0.070246	-0.198636	-0.253302	-0.230089	-0.665868	-0.852245
CTCF_14_10nt+A	-0.24164	-0.264736	-0.387563	-1.00895	-1.11883	-0.977897	-0.0620212	-0.277047	-0.227541	-0.623489	-1.32126	-1.29237	-0.132176	-0.189742	-0.427932	-0.558837	-0.830238	-1.62916	-0.279169	0.882717	-0.0696399	-1.00201	1.80782	-0.414055	-0.233738	-0.249515	-0.173138	-0.874439	-0.858013	-0.559795
CTCF_14_10nt+T	-0.267976	-0.292526	-0.37447	-1.10448	-1.21477	-0.939066	-0.194648	-0.168771	-0.284796	-1.05343	-0.959207	-1.50057	-0.384227	-0.37544	-0.485514	-1.48315	-1.54978	-1.84722	-0.240652	-0.582523	0.0238616	-0.896385	-0.174903	-0.125957	-0.297484	-0.261361	-0.215671	-1.12567	-0.90275	-0.714962
CTCF_14_10nt+G	0.0436234	-0.0109868	0.0172826	0.0258087	-0.242765	0.2228	0.335064	0.181628	0.160015	0.663759	0.212453	0.116938	-0.113933	0.0475186	-0.0199224	-0.491937	0.0890874	-0.0840516	0.15961	-1.05117	-0.278592	0.201285	-0.809057	-1.05788	0.126191	0.0866555	0.218699	0.544106	0.411536	0.869682
CTCF_14_10nt+C	-0.268048	-0.534038	-0.619361	-1.10474	-2.04858	-1.66537	-0.434782	-0.55116	-0.252759	-1.83188	-2.23783	-1.38407	-0.248525	-0.649068	-0.493172	-0.985511	-2.61002	-1.87623	-1.05414	-1.06115	-0.88863	-3.12727	-0.822569	-2.93754	-0.235306	-0.246921	-0.375749	-0.880619	-0.848214	-1.29895
CTCF_15_10nt+A	0.0779011	0.0859764	-0.102114	0.150147	0.091998	-0.131307	0.0521189	0.0171545	0.0511555	-0.253476	-0.337512	-0.278917	0.155534	0.0823272	0.122352	0.496249	0.223962	0.454734	0.24243	-0.423023	0.226917	0.428409	0.0409283	0.499699	0.23075	0.13711	0.12137	0.956189	0.602076	0.514612
CTCF_15_10nt+T	0.253657	0.199941	-0.0460279	0.787678	0.485458	0.0350324	-0.209348	-0.331866	-0.226509	-1.10108	-1.50456	-1.28861	0.1743	0.135022	0.200477	0.565068	0.428142	0.750591	0.109941	-0.885306	0.159662	0.0650724	-0.58462	0.292475	0.154197	0.172036	0.264391	0.654482	0.733976	1.03637
CTCF_15_10nt+G	0.38865	0.388159	0.314322	1.27735	1.13528	1.10377	0.639017	0.463244	0.479144	1.64909	1.15412	1.27742	0.401733	0.466575	0.414456	1.3991	1.71283	1.56092	0.222615	0.668016	0.0318428	0.374068	1.51729	-0.101365	0.29639	0.380747	0.46609	1.21489	1.52218	1.7722
CTCF_15_10nt+C	-0.121774	-0.0871729	-0.166629	-0.574151	-0.505795	-0.322648	-0.26761	-0.258771	-0.204483	-1.28995	-1.26015	-1.20852	0.00638601	0.0817166	-0.00413483	-0.050705	0.221596	-0.0242649	-0.113591	-0.246298	-0.204789	-0.547935	0.280067	-0.830479	0.0567169	-0.0799125	0.0387664	0.270295	-0.217508	0.213261
CTCF_16_10nt+A	0.284269	0.177228	0.281188	0.898722	0.407042	1.00549	0.375736	0.298269	0.302165	0.795607	0.602474	0.633854	0.21333	0.0490165	0.131756	0.708197	0.0948916	0.490347	0.106751	-0.72513	0.817259	0.0563239	-0.367875	2.31867	0.315685	0.355505	0.124334	1.29093	1.42685	0.525424
CTCF_16_10nt+T	0.38464	1.14236	1.21414	1.2628	3.73913	3.77247	0.228841	0.335365	0.296774	0.319412	0.726515	0.61425	0.242373	0.252512	0.217614	0.814702	0.883387	0.815488	0.470499	0.730106	0.0702796	1.05386	1.60131	0.0170671	0.33751	0.254479	0.36669	1.37695	1.04532	1.40957
CTCF_16_10nt+G	0.459706	0.347303	0.405858	1.5351	0.994222	1.37524	0.548598	0.531501	0.538137	1.35598	1.38236	1.49194	0.189997	0.515627	0.259275	0.62263	1.9029	0.973256	0.439839	0.842548	0.0304408	0.969778	1.75346	-0.105685	0.434183	0.440091	0.507775	1.75796	1.74628	1.92427
CTCF_16_10nt+C	0.144012	0.285768	0.0736117	0.389957	0.781773	0.389862	0.247139	0.217304	0.312055	0.378729	0.331746	0.669819	0.128603	0.0820674	0.0403093	0.397487	0.222956	0.144043	0.10079	-0.159034	0.231088	0.0399763	0.39815	0.512553	0.280228	0.383031	0.294936	1.15119	1.5308	1.14781
CTCF_17_10nt+A	0.15159	0.131003	-0.0443673	0.417443	0.247452	0.0399576	0.115033	0.123446	0.0844407	-0.0495256	0.0179043	-0.157879	0.23152	0.201021	0.307029	0.774904	0.683873	1.1541	0.214838	1.09751	0.343399	0.352739	2.09846	0.858607	0.039308	-0.0648822	0.0185751	0.201683	-0.160746	0.1396
CTCF_17_10nt+T	0.246308	0.11878	0.163752	0.761022	0.20525	0.6572	0.220747	0.174996	0.0534045	0.293173	0.190277	-0.270739	0.495997	0.325047	0.407244	1.74479	1.16444	1.53361	0.369203	0.146782	0.143733	0.776067	0.811971	0.243392	0.147025	0.124641	-0.0295234	0.626216	0.554989	-0.0358704
CTCF_17_10nt+G	0.610308	0.470328	0.534899	2.08139	1.41896	1.75796	0.625782	0.746631	0.60487	1.60619	2.1017	1.73461	0.560131	0.526747	0.650377	1.97998	1.94598	2.45434	0.459553	0.282203	0.57928	1.02384	0.99522	1.58541	0.542782	0.42495	0.426394	2.18596	1.68911	1.62738
CTCF_17_10nt+C	0.0474774	0.114642	-0.073284	0.0397885	0.190964	-0.0458043	0.129778	0.084371	0.221279	-0.00172553	-0.112754	0.339718	0.258004	0.130742	0.116168	0.872023	0.411558	0.431315	-0.0367364	0.911003	0.509467	-0.337172	1.84609	1.3703	0.0553446	0.109524	-9.06917e-05	0.264886	0.4979	0.0715043
CTCF_18_10nt+A	0.00546638	0.293661	0.423662	-0.112601	0.809024	1.42805	0.297392	0.242952	0.356787	0.541637	0.417506	0.83248	0.320845	0.15542	0.119111	1.10247	0.507181	0.44246	-0.131999	0.53502	-0.344533	-0.598419	1.33732	-1.26106	0.104964	0.019824	0.10732	0.460443	0.159147	0.463355
CTCF_18_10nt+T	0.139529	0.243074	0.242376	0.373693	0.634374	0.890385	0.141148	0.27001	0.225184	0.0351335	0.507983	0.353918	0.0802448	0.0565827	-3.77733e-06	0.220149	0.124209	-0.00862081	0.0602861	3.22575	-0.173733	-0.0710997	4.97834	-0.734788	0.365339	0.213408	-0.0540144	1.48663	0.890218	-0.125217
CTCF_18_10nt+G	0.355642	0.0582842	-0.261988	1.15762	-0.00360865	-0.605467	0.276112	0.158653	0.338605	0.472651	0.135631	0.766365	0.282659	0.0558258	0.178127	0.962439	0.121276	0.665952	0.13469	-0.319058	0.550212	0.132943	0.18161	1.49584	0.311133	0.456154	0.409002	1.27299	1.80695	1.56393
CTCF_18_10nt+C	0.309223	0.0421693	-0.0813902	0.989237	-0.0592448	-0.0698459	0.0484473	0.353105	0.311319	-0.265378	0.785834	0.667141	0.106097	0.0215982	0.55079	0.314953	-0.0113478	2.07721	0.424217	-0.432058	0.0543339	0.926936	0.0287024	-0.032065	0.199292	0.199014	0.277769	0.832209	0.835859	1.08518
CTCF_19_10nt+A	0.103649	0.0138032	0.0196455	0.243544	-0.157178	0.229808	0.223636	0.0913293	0.0231262	0.302538	-0.0894869	-0.380843	-0.00720419	0.00105906	0.165943	-0.100543	-0.090932	0.619813	0.0808988	-0.534496	0.14153	-0.014572	-0.109914	0.236605	-0.0740606	-0.168808	-0.0345032	-0.245123	-0.553223	-0.0540373
CTCF_19_10nt+T	-0.0652818	-0.0428002	-0.140886	-0.369232	-0.3526	-0.246301	-0.0478332	-0.126158	-0.0707216	-0.577495	-0.816719	-0.722111	-0.0540287	-0.0879313	-0.224771	-0.272257	-0.435748	-0.859803	-0.0379008	-0.217403	0.210038	-0.340365	0.319166	0.447694	-0.119009	0.12039	-0.102209	-0.42227	0.538933	-0.301037
CTCF_19_10nt+G	0.43506	0.43547	0.455962	1.4457	1.29861	1.52384	0.70259	0.647143	0.617347	1.85518	1.76903	1.77998	0.449831	0.494763	0.477191	1.57549	1.82205	1.79849	0.293158	0.491748	0.378473	0.567522	1.27877	0.966677	0.519557	0.483994	0.469947	2.09443	1.91209	1.78627
CTCF_19_10nt+C	-0.116526	-0.0479898	-0.142088	-0.555114	-0.370517	-0.249864	-0.0569483	0.0264278	-0.0791061	-0.607044	-0.306504	-0.7526	0.0296246	0.371128	-0.0140767	0.0345153	1.34299	-0.0619143	-0.574721	-0.27494	-0.201615	-1.81253	0.241309	-0.820698	-0.0607059	-0.1232	-0.183602	-0.192489	-0.380982	-0.597972
CTCF_20_10nt+A	-1.01187	-1.0758	-1.17435	-3.80286	-3.919	-3.31135	-0.65204	-0.561244	-0.680272	-2.53618	-2.27155	-2.93868	-0.820311	-0.531339	-0.829997	-3.08235	-2.15384	-3.15177	-0.713751	-1.29899	-0.770084	-2.1938	-1.1444	-2.57227	-0.858299	-1.11108	-0.98577	-3.33595	-4.11171	-3.52439
CTCF_20_10nt+T	-1.15935	-0.939839	-1.46616	-4.33781	-3.4496	-4.17682	-0.831832	-1.1821	-1.07151	-3.11902	-4.34757	-4.36138	-0.985342	-0.592666	-0.830459	-3.68755	-2.39147	-3.15352	-1.08994	-3.09866	-0.415716	-3.22546	-3.57967	-1.48039	-0.569431	-1.0042	-0.833263	-2.19746	-3.70808	-2.96803
CTCF_20_10nt+G	-0.648939	-0.526068	-0.55615	-2.48638	-2.02107	-1.4779	-0.452732	-0.429698	-0.23796	-1.89007	-1.83169	-1.33026	-0.401458	-0.570937	-0.124187	-1.54634	-2.30728	-0.478895	-0.294393	-1.33624	-1.05236	-1.04377	-1.19482	-3.44203	-0.257196	-0.8603	-0.623695	-0.966893	-3.16464	-2.20349
CTCF_20_10nt+C	-1.09962	-0.924919	-1.27118	-4.12115	-3.39809	-3.59856	-0.590658	-0.998237	-0.865362	-2.33719	-3.73277	-3.61174	-1.14292	-0.262616	-0.942921	-4.26541	-1.11261	-3.5794	-1.016	-1.77753	-0.626767	-3.02268	-1.79195	-2.13068	-1.03196	-0.972591	-0.775531	-4.02036	-3.58871	-2.75741
CTCF_21_10nt+A	0.211108	0.235494	0.0246517	0.633337	0.608203	0.244655	0.201122	0.0183573	0.290727	0.229555	-0.33349	0.59226	0.304623	0.450919	0.48381	1.04298	1.65217	1.82356	0.106882	3.07941	-0.265277	0.0566838	4.78032	-1.01685	0.163264	0.226881	0.329691	0.690214	0.941097	1.2746
CTCF_21_10nt+T	0.237448	0.219759	4.39908	0.728885	0.553878	13.2184	0.000664859	0.0186547	-0.0314583	-0.420277	-0.332495	-0.579334	0.270212	0.388784	0.356654	0.916794	1.41141	1.34203	-0.484491	-0.267325	-0.585844	-1.56509	0.251614	-2.00459	0.304907	0.185124	0.147706	1.24846	0.783404	0.610686
CTCF_21_10nt+G	0.345147	0.500955	0.371754	1.11955	1.5247	1.2741	0.645779	0.740877	0.572239	1.67102	2.08246	1.61595	0.906219	0.464722	0.398892	3.24915	1.70565	1.50198	0.407771	-0.837196	0.256948	0.881836	-0.519519	0.592233	0.385911	0.41561	0.30579	1.56771	1.65383	1.1874
CTCF_21_10nt+C	0.157302	0.51533	0.371581	0.438165	1.57433	1.27358	0.421329	0.546373	0.473945	0.943407	1.43208	1.25852	0.250031	0.21357	0.18162	0.842786	0.732495	0.67918	-0.0990084	2.35366	0.444274	-0.507945	3.79825	1.16942	0.258834	0.294133	0.313596	1.06687	1.19508	1.21588
CTCF_22_10nt+A	0.464969	0.393658	0.351846	1.55419	1.15426	1.21505	-0.67189	-0.408681	-0.655729	-2.60052	-1.76142	-2.84943	0.218639	0.254872	0.321783	0.727667	0.892531	1.20997	0.496294	0.911563	0.529936	1.1246	1.84685	1.43337	0.263869	0.45054	0.439434	1.08672	1.78575	1.67495
CTCF_22_10nt+T	0.553986	0.41044	0.455344	1.87708	1.2122	1.52201	-0.961038	-0.900796	-1.04606	-3.53787	-3.40694	-4.26882	0.0278931	0.00446386	0.345842	0.0281654	-0.0777392	1.30108	0.487099	0.437821	0.453906	1.09938	1.2058	1.1991	0.201595	0.244908	0.306277	0.841285	1.00918	1.18918
CTCF_22_10nt+G	0.541248	0.524178	0.454042	1.83088	1.60488	1.51815	-0.48458	-0.586763	-0.62346	-1.99331	-2.35688	-2.73209	0.260049	0.337909	0.300158	0.879525	1.21428	1.12808	0.792882	-0.273161	0.542903	1.93796	0.243717	1.47332	0.411194	0.434642	0.246957	1.66735	1.72571	0.97277
CTCF_22_10nt+C	0.378968	0.383121	0.249945	1.24223	1.11788	0.912833	-0.149927	-0.258167	-0.0679789	-0.908456	-1.25813	-0.712138	0.319464	0.272175	0.126605	1.09741	0.959575	0.47084	0.0621064	-0.613759	0.375486	-0.0661077	-0.217171	0.957473	0.379602	0.401907	0.314185	1.54284	1.60208	1.21803
CTCF_23_10nt+A	-0.770215	-0.655843	-0.78755	-2.92629	-2.46911	-2.16419	-0.573577	-0.408043	-0.572839	-2.28182	-1.75928	-2.54801	-0.631708	-0.765199	-0.542468	-2.39071	-3.05999	-2.06291	-0.632618	-0.960149	-0.71928	-1.9713	-0.685895	-2.41573	-0.690459	-0.549162	-0.546507	-2.67446	-1.98963	-1.9219
CTCF_23_10nt+T	-0.980709	-0.762566	-0.715957	-3.68983	-2.83757	-1.95186	-0.2827	-0.321249	-0.55062	-1.33887	-1.46906	-2.46721	-0.734108	-0.906383	-0.850939	-2.76623	-3.60705	-3.23107	-0.584658	-1.80238	-0.611024	-1.83978	-1.82558	-2.08217	-0.481313	-0.605502	-0.826107	-1.85018	-2.2024	-2.94192
CTCF_23_10nt+G	-0.310457	-0.159268	-0.191347	-1.25857	-0.7547	-0.395959	0.505179	0.521994	0.339637	1.21523	1.35057	0.770118	-0.184419	-0.11241	-0.243875	-0.750424	-0.530599	-0.932149	-0.456753	-0.590284	-0.676638	-1.48902	-0.185405	-2.28434	-0.190531	-0.0107497	0.0508684	-0.704152	0.0436856	0.257411
CTCF_23_10nt+C	-0.6393	-1.45628	-0.665719	-2.45141	-5.2326	-1.80286	-0.369869	-0.283191	-0.481494	-1.62145	-1.3418	-2.21584	-0.597182	-0.493136	-0.50111	-2.2641	-2.00582	-1.90629	-0.475959	-0.740854	-0.991669	-1.54169	-0.389151	-3.25502	-0.407027	-1.02795	-1.00709	-1.5574	-3.79778	-3.60218
CTCF_24_10nt+A	-0.141157	-0.0416614	-0.114604	-0.644458	-0.348668	-0.168352	-0.0583181	0.184385	-0.154493	-0.611484	0.22167	-1.02674	-0.115631	-0.44658	-0.0369045	-0.498163	-1.82543	-0.148362	0.283536	1.54663	0.101081	0.541137	2.70621	0.111972	-0.0310543	-0.410092	-0.48543	-0.0756275	-1.46443	-1.69908
CTCF_24_10nt+T	-0.0942943	-0.075047	-0.314698	-0.474471	-0.463931	-0.761795	-0.0488111	0.240863	0.0148899	-0.580665	0.410523	-0.410794	-0.325025	-0.285503	-0.00241518	-1.26605	-1.20129	-0.0177527	0.219478	1.56422	0.284429	0.365464	2.73001	0.676907	-0.390972	-0.0509611	-0.131445	-1.49413	-0.108173	-0.407694
CTCF_24_10nt+G	0.184015	0.13387	0.0234754	0.535061	0.257348	0.241166	-0.00376484	-0.150044	0.0544727	-0.434636	-0.896588	-0.266855	-0.0779657	-0.20653	0.341906	-0.360038	-0.895289	1.28618	0.395307	-2.54871	0.682794	0.847654	-2.83549	1.90436	0.134672	0.179125	0.0526854	0.577531	0.760746	0.264039
CTCF_24_10nt+C	-0.199166	-0.417184	-0.425476	-0.854879	-1.64515	-1.09034	-0.12826	-0.125287	-0.10962	-0.838217	-0.813806	-0.863563	-0.534925	-0.2856	-0.404636	-2.03579	-1.20166	-1.54094	0.308961	-0.341605	-1.12594	0.610861	0.151101	-3.66874	-0.465693	-0.399566	-0.176395	-1.78862	-1.42468	-0.571679
